# Binary vector origin predictably determines *Agrobacterium*-mediated transformation outcome across eukaryotic kingdoms

**DOI:** 10.1101/2025.11.18.688525

**Authors:** Matthew J. Szarzanowicz, Michael Busche, Ziyu Dai, Nathan Lapp, Gina M. Geiselman, Jiayuan Jia, Lucas M. Waldburger, Yan Liang, Guoliang Yuan, Rylan Duong, Kyle R. Pomraning, Nathan J. Hillson, Jacob O. Brunkard, Blake A. Simmons, John M. Gladden, Joonhoon Kim, Mitchell G. Thompson, Patrick M. Shih

**Affiliations:** Joint BioEnergy Institute, 5885 Hollis Street, Emeryville, CA 94608, USA; Environmental Genomics and Systems Biology Division, Lawrence Berkeley National Laboratory, Berkeley, CA, USA; Department of Plant and Microbial Biology, University of California, Berkeley, CA 94720, USA; Laboratory of Genetics, University of Wisconsin-Madison, Madison, WI, USA; Energy and Environment Directorate, Pacific Northwest National Laboratory, 902 Battelle Boulevard, Richland, WA 99354, USA; Sandia National Laboratories, Livermore, CA, USA; Department of Electrical Engineering and Computer Science, University of California, Berkeley, CA 94720, USA; Department of Bioengineering, University of California, Berkeley, California, USA; Biological Systems & Engineering Division, Lawrence Berkeley National Laboratory, Berkeley, CA 94720, USA

## Abstract

*Agrobacterium*-mediated transformation (AMT) is the primary means of genetic engineering in plants and many fungi, but the factors that control transformation outcomes—efficiency, transgene insertion number, and transgene integrity—remain poorly characterized. Although transformation outcomes dictate an event’s potential utility in both industrial and academic contexts, AMT remains largely unoptimized for these metrics. Here, we systematically analyze the impact of the transgene-harboring binary vector on transformation outcomes across plant and fungal species. Through a comparison of different plasmid origin of replication (ORI) families and engineered copy number variants, our results reveal that the ORI family—not plasmid copy number—dictates T-DNA insertion number, backbone inclusion, and transformation efficiency, while plasmid copy number tuning alters efficiency without changing ORI family-specific signatures. Independent of plasmid copy number across kingdoms, the most widely used pVS1 ORI-based vectors (e.g. pCambia) result in significantly more insertions per transformant and high levels of transgene silencing compared to the less-utilized pSa ORI family, which enriches for more uniform single insertion events. Furthermore, we demonstrate that ORI-dependent transformation outcomes in yeast predictably reflect those in *Arabidopsis*. Together, these results lay the foundation for future binary vector design aimed at achieving more predictable, controllable, and optimized transformation outcomes across diverse eukaryotic hosts.
