## Supplementary material for "Binary vector origin predictably determines *Agrobacterium*-mediated transformation outcome across eukaryotic kingdoms": Plasmids and Strains

Strain/Ecotype	Description	Reference/Source
E. coli XL1-Blue	Cloning strain of E. coli	Agilent
Agrobacterium tumefaciens GV3101:pMP90	Laboratory strain of A. tumefaciens C58 that has been disarmed of T-DNA	Intact Genomics
Agrobacterium tumefaciens EHA105	Laboratory strain of A. tumefaciens C58 with a hypervirulent pTiBo542 Ti plasmid that has been disarmed of T-DNA	GoldBio
Arabidopsis thaliana Col-0	Laboratory ecotype of A. thaliana	ABRC
Rhodosporidium toruloides IFO 0880, NBRC 0880	Laboratory strain of R. toruloides	ATCC
Aspergillus niger ATCC 11414	Laboratory strain of A. niger	ATCC
Plasmid	Origin/Resistance	Reference
Arabidopsis_pSa_K155N_GFP	pSa, Kan	JPUB_026815
Arabidopsis_pSa_V152F_GFP	pSa, Kan	JPUB_026814
Arabidopsis_pSa_WT_GFP	pSa, Kan	JPUB_026813
Arabidopsis_pVS1_K310Q_GFP	pVS1, Kan	JPUB_026812
Arabidopsis_pVS1_R106H_GFP	pVS1, Kan	JPUB_026811
Arabidopsis_pVS1_WT_GFP	pVS1, Kan	JPUB_026810
Rhodo_pSa_K155N_GFP	pSa, Kan	JPUB_026809
Rhodo_pSa_V152F_GFP	pSa, Kan	JPUB_026808
Rhodo_pSa_WT_GFP	pSa, Kan	JPUB_026807
Rhodo_pVS1_K310Q_GFP	pVS1, Kan	JPUB_026806
Rhodo_pVS1_R106H_GFP	pVS1, Kan	JPUB_026805
Rhodo_pVS1_WT_GFP	pVS1, Kan	JPUB_026804
Rhodo_RK2_R11G_GFP	RK2, Kan	JPUB_026803
Rhodo_RK2_S20F_GFP	RK2, Kan	JPUB_026802
Rhodo_RK2_WT_GFP	RK2, Kan	JPUB_026801
